# BGX: A Comprehensive Pipeline for Genomic Insight into Bioactivity Prediction, Genomic Surveillance, and Novel Biosynthetic Gene Cluster Assessment

**DOI:** 10.64898/2026.07.20.739398

**Authors:** Ardhendu Chakrabortty, Lovepreet Singh, Babanpreet Kaur, Sunaina Paliyal, Shrikant S Mantri

## Abstract

The increasing availability of genomic and metagenomic data has created significant opportunities to explore microbial diversity, biosynthetic potential and functional traits. However, comprehensive and comparative genome analysis often requires integrating multiple independent tools, making large-scale studies challenging to implement and manage. Here, we present **B**acterial **G**enome e**X**plorer (BGX), an integrated and scalable pipeline that streamlines large-scale genome analysis and exploration of biosynthetic potential. BGX integrates different analytical tools into six major stages: (i) genome retrieval and assembly, (ii) genome quality assessment, (iii) antimicrobial resistance (AMR) gene profiling, (iv) annotating Biosynthetic gene clusters (BGCs) and novelty assessment, (v) bioactivity predictions, and (vi) clustering and networking analysis. In addition, BGX provides a user-friendly interactive interface to facilitate data exploration and interpretation. We demonstrated the versatility and scalability of BGX through large-scale analysis of two independent datasets: 248 genomes from the One Day One Genome (ODOG) initiative and 153 publicly available genomes from NCBI. This analysis enabled the comprehensive characterisation of genome quality, AMR determinants, biosynthetic potential and candidate bioactive metabolites across two datasets. BGX is distributed as a Docker container that simplifies installation, enables reproducible data processing, and supports pipeline execution across different computational environments. The modular and reproducible architecture of the BGX pipeline provides an effective framework for large-scale genome mining, genomic surveillance, and accelerates the discovery and prioritisation of novel secondary metabolites. BGX is now accessible at https://bgx.nabi.res.in
