## Supplemental table for "BGX: A Comprehensive Pipeline for Genomic Insight into Bioactivity Prediction, Genomic Surveillance, and Novel Biosynthetic Gene Cluster Assessment": Supplementary table 3.xlsx

### Sheet: 3 - Filtered_GCF_with_ref_n
Record	GBK	Siderophore	Siderophore moiety
ref_BGC0000325_BGC0000325.1.region001.region001.gbk_region_1	ref_BGC0000325_BGC0000325.1.region001.region001	coelichelin	Catechol
BGC0000325.gbk_region_1	BGC0000325		Catechol
GCF_040560175.1_ASM4056017v1_genomic_NZ_JARJHW010000028.1.region001.gbk_region_1	GCF_040560175.1_ASM4056017v1_genomic_NZ_JARJHW010000028.1.region001		Catechol
INS0009885_contigs_NODE_1_length_367474_cov_116.370564.region001.gbk_region_1	INS0009885_contigs_NODE_1_length_367474_cov_116.370564.region001		salicylate
SRR23106222_contigs_NODE_36_length_52725_cov_15.505715.region001.gbk_region_1	SRR23106222_contigs_NODE_36_length_52725_cov_15.505715.region001		salicylate
ERR14098541_contigs_NODE_18_length_114779_cov_193.541726.region001.gbk_region_1	ERR14098541_contigs_NODE_18_length_114779_cov_193.541726.region001		salicylate
INS0005209_contigs_NODE_19_length_113006_cov_14.456074.region001.gbk_region_1	INS0005209_contigs_NODE_19_length_113006_cov_14.456074.region001		salicylate
INS0009876_contigs_NODE_29_length_63887_cov_119.333459.region001.gbk_region_1	INS0009876_contigs_NODE_29_length_63887_cov_119.333459.region001		salicylate
ref_BGC0001055_BGC0001055.1.region001.region001.gbk_region_1	ref_BGC0001055_BGC0001055.1.region001.region001	yersiniabactin	salicylate
BGC0000467.gbk_region_1	BGC0000467		salicylate
SRR23106403_contigs_NODE_31_length_53554_cov_23.921699.region001.gbk_region_1	SRR23106403_contigs_NODE_31_length_53554_cov_23.921699.region001		salicylate
BGC0001055.gbk_region_1	BGC0001055		salicylate
INS0009878_contigs_NODE_10_length_172893_cov_80.360580.region001.gbk_region_1	INS0009878_contigs_NODE_10_length_172893_cov_80.360580.region001		salicylate
GCA_004309765.1_ASM430976v1_genomic_SISQ01000007.1.region002.gbk_region_2	GCA_004309765.1_ASM430976v1_genomic_SISQ01000007.1.region002		Catechol
ref_vibriobactin_U52150.2_U52150.2.region001.region001.gbk_region_1	ref_vibriobactin_U52150.2_U52150.2.region001.region001	vibriobactin	Catechol
INS0016141_contigs_NODE_14_length_98283_cov_35.362717.region001.gbk_region_1	INS0016141_contigs_NODE_14_length_98283_cov_35.362717.region001		Catechol
BGC0002494.gbk_region_1	BGC0002494		Catechol
GCF_001028765.1_Bg1.0_genomic_NZ_LEKY01000076.1.region001.gbk_region_1	GCF_001028765.1_Bg1.0_genomic_NZ_LEKY01000076.1.region001		OHAsp and Graminine
BGC0002565.gbk_region_1	BGC0002565		OHAsp and Graminine
ref_plantaribactin_NZ_CP002581.1_NZ_CP002581.1.region001.region001.gbk_region_1	ref_plantaribactin_NZ_CP002581.1_NZ_CP002581.1.region001.region001	plantaribactin	OHAsp and Graminine
BGC0002569.gbk_region_1	BGC0002569		OHAsp and Hydroxamate
BGC0002531.gbk_region_1	BGC0002531		OHAsp and Hydroxamate
BGC0001721.gbk_region_1	BGC0001721		OHAsp and Hydroxamate
ref_malleobactin_WXXL01000019.1_WXXL01000019.1.region001.region001.gbk_region_1	ref_malleobactin_WXXL01000019.1_WXXL01000019.1.region001.region001	malleobactin X	OHAsp and Hydroxamate
BGC0000386.gbk_region_1	BGC0000386		OHAsp and Hydroxamate
INS0016138_contigs_NODE_2_length_455474_cov_47.776008.region001.gbk_region_1	INS0016138_contigs_NODE_2_length_455474_cov_47.776008.region001		OHAsp and Hydroxamate
ref_BGC0001721_BGC0001721.1.region001.region001.gbk_region_1	ref_BGC0001721_BGC0001721.1.region001.region001	ornibactin	OHAsp and Hydroxamate
BGC0002421.gbk_region_1	BGC0002421		OHAsp and Hydroxamate
ref_malleobactin_NC_007952_NC_007952.1.region001.region001.gbk_region_1	ref_malleobactin_NC_007952_NC_007952.1.region001.region001	malleobactin LB400	OHAsp and Hydroxamate
BGC0002408.gbk_region_1	BGC0002408		OHAsp and Hydroxamate
BGC0002569.gbk_region_1	BGC0002569		OHAsp and Hydroxamate
BGC0002531.gbk_region_1	BGC0002531		OHAsp and Hydroxamate
BGC0001721.gbk_region_1	BGC0001721		OHAsp and Hydroxamate
ref_malleobactin_WXXL01000019.1_WXXL01000019.1.region001.region001.gbk_region_1	ref_malleobactin_WXXL01000019.1_WXXL01000019.1.region001.region001	malleobactin X	OHAsp and Hydroxamate
BGC0000386.gbk_region_1	BGC0000386		OHAsp and Hydroxamate
INS0016138_contigs_NODE_2_length_455474_cov_47.776008.region001.gbk_region_1	INS0016138_contigs_NODE_2_length_455474_cov_47.776008.region001		OHAsp and Hydroxamate
ref_BGC0001721_BGC0001721.1.region001.region001.gbk_region_1	ref_BGC0001721_BGC0001721.1.region001.region001	ornibactin	OHAsp and Hydroxamate
BGC0002421.gbk_region_1	BGC0002421		OHAsp and Hydroxamate
ref_malleobactin_NC_007952_NC_007952.1.region001.region001.gbk_region_1	ref_malleobactin_NC_007952_NC_007952.1.region001.region001	malleobactin LB400	OHAsp and Hydroxamate
BGC0002408.gbk_region_1	BGC0002408		OHAsp and Hydroxamate
ref_BGC0000457_BGC0000457.1.region001.region001.gbk_region_1	ref_BGC0000457_BGC0000457.1.region001.region001	vicibactin	Hydroxamate
BGC0000457.gbk_region_1	BGC0000457		Hydroxamate
GCF_005862305.2_ASM586230v2_genomic_NZ_CP054022.1.region001.gbk_region_1	GCF_005862305.2_ASM586230v2_genomic_NZ_CP054022.1.region001		Hydroxamate
SRR32628270_contigs_NODE_22_length_93336_cov_400.174205.region001.gbk_region_1	SRR32628270_contigs_NODE_22_length_93336_cov_400.174205.region001		Hydroxamate
INS0005020_contigs_NODE_2_length_213994_cov_47.632844.region002.gbk_region_2	INS0005020_contigs_NODE_2_length_213994_cov_47.632844.region002		Catechol
INS0004980_contigs_NODE_11_length_166412_cov_26.585283.region001.gbk_region_1	INS0004980_contigs_NODE_11_length_166412_cov_26.585283.region001		Catechol
ERR14098543_contigs_NODE_33_length_54164_cov_236.634756.region001.gbk_region_1	ERR14098543_contigs_NODE_33_length_54164_cov_236.634756.region001		Catechol
INS0005101_contigs_NODE_57_length_32499_cov_21.026834.region001.gbk_region_1	INS0005101_contigs_NODE_57_length_32499_cov_21.026834.region001		Catechol
BGC0001502.gbk_region_1	BGC0001502		Catechol
ref_BGC0001502_BGC0001502.1.region001.region001.gbk_region_1	ref_BGC0001502_BGC0001502.1.region001.region001	amonabactin	Catechol
BGC0000401.gbk_region_1	BGC0000401		Catechol
BGC0001185.gbk_region_1	BGC0001185		Catechol
ref_BGC0000401_BGC0000401.1.region001.region001.gbk_region_1	ref_BGC0000401_BGC0000401.1.region001.region001	paenibactin	Catechol
BGC0000309.gbk_region_1	BGC0000309		Catechol
ref_BGC0001185_BGC0001185.1.region001.region001.gbk_region_1	ref_BGC0001185_BGC0001185.1.region001.region001	bacillibactin	Catechol
CP192440.1_CP192440.1.region007.gbk_region_7	CP192440.1_CP192440.1.region007		Catechol
ref_BGC0000309_BGC0000309.1.region001.region001.gbk_region_1	ref_BGC0000309_BGC0000309.1.region001.region001	bacillibactin	Catechol
GCA_018998565_ENAJAHNZO010000001JAHNZO010000001.1.region003.gbk_region_3	GCA_018998565_ENAJAHNZO010000001JAHNZO010000001.1.region003		Catechol
BGC0002695.gbk_region_1	BGC0002695		Catechol
SRR35972032_NODE_7_length_119856_cov_197.552925.region001.gbk_region_1	SRR35972032_NODE_7_length_119856_cov_197.552925.region001		Catechol
BGC0000401.gbk_region_1	BGC0000401		Catechol
BGC0001185.gbk_region_1	BGC0001185		Catechol
ref_BGC0000401_BGC0000401.1.region001.region001.gbk_region_1	ref_BGC0000401_BGC0000401.1.region001.region001	paenibactin	Catechol
BGC0000309.gbk_region_1	BGC0000309		Catechol
ref_BGC0001185_BGC0001185.1.region001.region001.gbk_region_1	ref_BGC0001185_BGC0001185.1.region001.region001	bacillibactin	Catechol
CP192440.1_CP192440.1.region007.gbk_region_7	CP192440.1_CP192440.1.region007		Catechol
ref_BGC0000309_BGC0000309.1.region001.region001.gbk_region_1	ref_BGC0000309_BGC0000309.1.region001.region001	bacillibactin	Catechol
GCA_018998565_ENAJAHNZO010000001JAHNZO010000001.1.region003.gbk_region_3	GCA_018998565_ENAJAHNZO010000001JAHNZO010000001.1.region003		Catechol
BGC0002695.gbk_region_1	BGC0002695		Catechol
SRR35972032_NODE_7_length_119856_cov_197.552925.region001.gbk_region_1	SRR35972032_NODE_7_length_119856_cov_197.552925.region001		Catechol
BGC0000401.gbk_region_1	BGC0000401		Catechol
BGC0001185.gbk_region_1	BGC0001185		Catechol
ref_BGC0000401_BGC0000401.1.region001.region001.gbk_region_1	ref_BGC0000401_BGC0000401.1.region001.region001	paenibactin	Catechol
BGC0000309.gbk_region_1	BGC0000309		Catechol
ref_BGC0001185_BGC0001185.1.region001.region001.gbk_region_1	ref_BGC0001185_BGC0001185.1.region001.region001	bacillibactin	Catechol
CP192440.1_CP192440.1.region007.gbk_region_7	CP192440.1_CP192440.1.region007		Catechol
ref_BGC0000309_BGC0000309.1.region001.region001.gbk_region_1	ref_BGC0000309_BGC0000309.1.region001.region001	bacillibactin	Catechol
GCA_018998565_ENAJAHNZO010000001JAHNZO010000001.1.region003.gbk_region_3	GCA_018998565_ENAJAHNZO010000001JAHNZO010000001.1.region003		Catechol
BGC0002695.gbk_region_1	BGC0002695		Catechol
SRR35972032_NODE_7_length_119856_cov_197.552925.region001.gbk_region_1	SRR35972032_NODE_7_length_119856_cov_197.552925.region001		Catechol
ref_BGC0000294_BGC0000294.1.region001.region001.gbk_region_1	ref_BGC0000294_BGC0000294.1.region001.region001	acinetobactin	Catechol
SRR23106361_contigs_NODE_22_length_70387_cov_35.400941.region001.gbk_region_1	SRR23106361_contigs_NODE_22_length_70387_cov_35.400941.region001		Catechol
BGC0000294.gbk_region_1	BGC0000294		Catechol
