## Supplemental table for "BGX: A Comprehensive Pipeline for Genomic Insight into Bioactivity Prediction, Genomic Surveillance, and Novel Biosynthetic Gene Cluster Assessment": Supplementary table 6.xlsx

### Sheet: Supplementary table 6
Record	GBK	Siderophore	siderophore moeity
ref_BGC0000309_BGC0000309.1.region001.region001.gbk_region_1	ref_BGC0000309_BGC0000309.1.region001.region001	bacillibactin	Catechol
BGC0000401.gbk_region_1	BGC0000401		Catechol
ref_BGC0001185_BGC0001185.1.region001.region001.gbk_region_1	ref_BGC0001185_BGC0001185.1.region001.region001	bacillibactin	Catechol
BGC0001185.gbk_region_1	BGC0001185		Catechol
ref_BGC0000401_BGC0000401.1.region001.region001.gbk_region_1	ref_BGC0000401_BGC0000401.1.region001.region001	paenibactin	Catechol
BGC0000309.gbk_region_1	BGC0000309		Catechol
GCA_000465465.2_CP048273.1.region001.gbk_region_1	GCA_000465465.2_CP048273.1.region001		Catechol
BGC0002695.gbk_region_1	BGC0002695		Catechol
ref_BGC0000410_BGC0000410.1.region001.region001.gbk_region_1	ref_BGC0000410_BGC0000410.1.region001.region001	pseudomonine	Catechol
GCA_031312015.1_CP132921.1.region011.gbk_region_11	GCA_031312015.1_CP132921.1.region011		Catechol
BGC0000410.gbk_region_1	BGC0000410		Catechol
ref_BGC0000309_BGC0000309.1.region001.region001.gbk_region_1	ref_BGC0000309_BGC0000309.1.region001.region001	bacillibactin	Catechol
BGC0000401.gbk_region_1	BGC0000401		Catechol
ref_BGC0001185_BGC0001185.1.region001.region001.gbk_region_1	ref_BGC0001185_BGC0001185.1.region001.region001	bacillibactin	Catechol
BGC0001185.gbk_region_1	BGC0001185		Catechol
ref_BGC0000401_BGC0000401.1.region001.region001.gbk_region_1	ref_BGC0000401_BGC0000401.1.region001.region001	paenibactin	Catechol
BGC0000309.gbk_region_1	BGC0000309		Catechol
GCA_000465465.2_CP048273.1.region001.gbk_region_1	GCA_000465465.2_CP048273.1.region001		Catechol
BGC0002695.gbk_region_1	BGC0002695		Catechol
GCA_024730645.1_CP078070.1.region002.gbk_region_2	GCA_024730645.1_CP078070.1.region002		OHAsp and Hydroxamate
BGC0001721.gbk_region_1	BGC0001721		OHAsp and Hydroxamate
BGC0002421.gbk_region_1	BGC0002421		OHAsp and Hydroxamate
ref_malleobactin_NC_007952_NC_007952.1.region001.region001.gbk_region_1	ref_malleobactin_NC_007952_NC_007952.1.region001.region001	malleobactin LB400	OHAsp and Hydroxamate
GCA_014211915.1_CP060039.1.region003.gbk_region_3	GCA_014211915.1_CP060039.1.region003		OHAsp and Hydroxamate
BGC0002408.gbk_region_1	BGC0002408		OHAsp and Hydroxamate
ref_BGC0001721_BGC0001721.1.region001.region001.gbk_region_1	ref_BGC0001721_BGC0001721.1.region001.region001	ornibactin	OHAsp and Hydroxamate
ref_malleobactin_WXXL01000019.1_WXXL01000019.1.region001.region001.gbk_region_1	ref_malleobactin_WXXL01000019.1_WXXL01000019.1.region001.region001	malleobactin X	OHAsp and Hydroxamate
BGC0000386.gbk_region_1	BGC0000386		OHAsp and Hydroxamate
BGC0002531.gbk_region_1	BGC0002531		OHAsp and Hydroxamate
BGC0002569.gbk_region_1	BGC0002569		OHAsp and Hydroxamate
ref_BGC0000309_BGC0000309.1.region001.region001.gbk_region_1	ref_BGC0000309_BGC0000309.1.region001.region001	bacillibactin	Catechol
BGC0000401.gbk_region_1	BGC0000401		Catechol
ref_BGC0001185_BGC0001185.1.region001.region001.gbk_region_1	ref_BGC0001185_BGC0001185.1.region001.region001	bacillibactin	Catechol
BGC0001185.gbk_region_1	BGC0001185		Catechol
ref_BGC0000401_BGC0000401.1.region001.region001.gbk_region_1	ref_BGC0000401_BGC0000401.1.region001.region001	paenibactin	Catechol
BGC0000309.gbk_region_1	BGC0000309		Catechol
GCA_000465465.2_CP048273.1.region001.gbk_region_1	GCA_000465465.2_CP048273.1.region001		Catechol
BGC0002695.gbk_region_1	BGC0002695		Catechol
GCA_024730645.1_CP078070.1.region002.gbk_region_2	GCA_024730645.1_CP078070.1.region002		OHAsp and Hydroxamate
BGC0001721.gbk_region_1	BGC0001721		OHAsp and Hydroxamate
BGC0002421.gbk_region_1	BGC0002421		OHAsp and Hydroxamate
ref_malleobactin_NC_007952_NC_007952.1.region001.region001.gbk_region_1	ref_malleobactin_NC_007952_NC_007952.1.region001.region001	malleobactin LB400	OHAsp and Hydroxamate
GCA_014211915.1_CP060039.1.region003.gbk_region_3	GCA_014211915.1_CP060039.1.region003		OHAsp and Hydroxamate
BGC0002408.gbk_region_1	BGC0002408		OHAsp and Hydroxamate
ref_BGC0001721_BGC0001721.1.region001.region001.gbk_region_1	ref_BGC0001721_BGC0001721.1.region001.region001	ornibactin	OHAsp and Hydroxamate
ref_malleobactin_WXXL01000019.1_WXXL01000019.1.region001.region001.gbk_region_1	ref_malleobactin_WXXL01000019.1_WXXL01000019.1.region001.region001	malleobactin X	OHAsp and Hydroxamate
BGC0000386.gbk_region_1	BGC0000386		OHAsp and Hydroxamate
BGC0002531.gbk_region_1	BGC0002531		OHAsp and Hydroxamate
BGC0002569.gbk_region_1	BGC0002569		OHAsp and Hydroxamate
GCA_024730645.1_CP078070.1.region002.gbk_region_2	GCA_024730645.1_CP078070.1.region002		OHAsp and Hydroxamate
BGC0001721.gbk_region_1	BGC0001721		OHAsp and Hydroxamate
BGC0002421.gbk_region_1	BGC0002421		OHAsp and Hydroxamate
ref_malleobactin_NC_007952_NC_007952.1.region001.region001.gbk_region_1	ref_malleobactin_NC_007952_NC_007952.1.region001.region001	malleobactin LB400	OHAsp and Hydroxamate
GCA_014211915.1_CP060039.1.region003.gbk_region_3	GCA_014211915.1_CP060039.1.region003		OHAsp and Hydroxamate
BGC0002408.gbk_region_1	BGC0002408		OHAsp and Hydroxamate
ref_BGC0001721_BGC0001721.1.region001.region001.gbk_region_1	ref_BGC0001721_BGC0001721.1.region001.region001	ornibactin	OHAsp and Hydroxamate
ref_malleobactin_WXXL01000019.1_WXXL01000019.1.region001.region001.gbk_region_1	ref_malleobactin_WXXL01000019.1_WXXL01000019.1.region001.region001	malleobactin X	OHAsp and Hydroxamate
BGC0000386.gbk_region_1	BGC0000386		OHAsp and Hydroxamate
BGC0002531.gbk_region_1	BGC0002531		OHAsp and Hydroxamate
BGC0002569.gbk_region_1	BGC0002569		OHAsp and Hydroxamate
GCA_049532455.1_CP186658.1.region001.gbk_region_1	GCA_049532455.1_CP186658.1.region001		salicylate
GCA_049532465.1_CP186682.1.region001.gbk_region_1	GCA_049532465.1_CP186682.1.region001		salicylate
GCA_036857525.1_JAPRBQ010000018.1.region001.gbk_region_1	GCA_036857525.1_JAPRBQ010000018.1.region001		salicylate
GCA_051209835.1_JBLGPO010000001.1.region001.gbk_region_1	GCA_051209835.1_JBLGPO010000001.1.region001		salicylate
GCA_028580315.1_JADCTZ010000018.1.region001.gbk_region_1	GCA_028580315.1_JADCTZ010000018.1.region001		salicylate
GCA_051013965.1_CP130571.1.region001.gbk_region_1	GCA_051013965.1_CP130571.1.region001		salicylate
GCA_049532505.1_CP186654.1.region001.gbk_region_1	GCA_049532505.1_CP186654.1.region001		salicylate
GCA_002238125.2_MZXR01000052.1.region002.gbk_region_2	GCA_002238125.2_MZXR01000052.1.region002		salicylate
GCA_046630625.1_CP125936.1.region005.gbk_region_5	GCA_046630625.1_CP125936.1.region005		salicylate
BGC0001055.gbk_region_1	BGC0001055		salicylate
GCA_049532495.1_CP186646.1.region001.gbk_region_1	GCA_049532495.1_CP186646.1.region001		salicylate
GCA_049532485.1_CP186665.1.region001.gbk_region_1	GCA_049532485.1_CP186665.1.region001		salicylate
GCA_046629845.1_CP125919.1.region004.gbk_region_4	GCA_046629845.1_CP125919.1.region004		salicylate
BGC0000972.gbk_region_1	BGC0000972		salicylate
GCA_049532545.1_CP186637.1.region001.gbk_region_1	GCA_049532545.1_CP186637.1.region001		salicylate
ref_BGC0001055_BGC0001055.1.region001.region001.gbk_region_1	ref_BGC0001055_BGC0001055.1.region001.region001	yersiniabactin	salicylate
GCA_046629835.1_CP125918.1.region004.gbk_region_4	GCA_046629835.1_CP125918.1.region004		salicylate
GCA_030142805.1_CP126297.1.region004.gbk_region_4	GCA_030142805.1_CP126297.1.region004		salicylate
GCA_049532515.1_CP186676.1.region001.gbk_region_1	GCA_049532515.1_CP186676.1.region001		salicylate
GCA_049532475.1_CP186648.1.region001.gbk_region_1	GCA_049532475.1_CP186648.1.region001		salicylate
GCA_046630595.1_CP125932.1.region005.gbk_region_5	GCA_046630595.1_CP125932.1.region005		salicylate
BGC0000467.gbk_region_1	BGC0000467		salicylate
GCA_049177245.1_CP185768.1.region006.gbk_region_6	GCA_049177245.1_CP185768.1.region006		Catechol
GCA_049177225.1_CP185766.1.region003.gbk_region_3	GCA_049177225.1_CP185766.1.region003		Catechol
GCA_049177235.1_CP185767.1.region003.gbk_region_3	GCA_049177235.1_CP185767.1.region003		Catechol
BGC0000294.gbk_region_1	BGC0000294		Catechol
GCA_051622705.1_CP125855.1.region005.gbk_region_5	GCA_051622705.1_CP125855.1.region005		Catechol
GCA_049177255.1_CP185772.1.region003.gbk_region_3	GCA_049177255.1_CP185772.1.region003		Catechol
ref_BGC0000294_BGC0000294.1.region001.region001.gbk_region_1	ref_BGC0000294_BGC0000294.1.region001.region001	acinetobactin	Catechol
