## Supplemental table for "BGX: A Comprehensive Pipeline for Genomic Insight into Bioactivity Prediction, Genomic Surveillance, and Novel Biosynthetic Gene Cluster Assessment": Supplementary table 7.xlsx

### Sheet: Sheet1
Features	Feature description	BGX	LoReMINE	lsaBGC-Pan	BGCFlow	BiGMAP	TaxiBGC
Input Type	Fastq /FASTA/ SRA ID	SRA ID & FASTA	.fastq, .fastq.gz, or .bam (specifically for PacBio reads) files.	Takes genomes in FASTA format, directories of antiSMASH or GECCO results, and raw sequencing readsets (like Fastq) for metagenomic mining via lsaBGC-DiscoVary	.fasta and .gbk	It requires three main inputs: (i) a gene cluster collection obtained from running any “SMASH-based ” algorithm, (ii) the meta-omic data set in FASTQ or FASTA format or, alternatively, the SRA accession numbers to download it, and (iii) a metadata file with sample information to segregate them into groups and compare their gene cluster contents.	.fastq ,.fastq.gz
Deliverables	what are the key deliverables this tool have	A user-friendly interactive interface to facilitate data exploration and interpretation	Optimal genome assembly, a unified taxonomic classification, annotated BGCs, and gene cluster family (GCF)	BGC prediction, GCF clustering, orthogroup conservation, MIBiG mapping, and horizontal gene transfer analysis across genomes.	Predicted BGCs antiSMASH/GECCO BGC predictions and annotations Biosynthetic Class Annotation Classification of BGCs into NRPS, PKS, RiPPs, terpenes, etc. Gene Cluster Families (GCFs) BiG-SCAPE clustering of related BGCs into GCFs novelty and Diversity Metrics BiG-SLiCE-based assessment of BGC novelty and biosynthetic diversity Sequence Similarity Networks Network-based relationships among BGCs/GC…	Profile abundance and expression levels of gene clusters across metagenomic and metatranscriptomic data and evaluate their differential abundance and expression. Generate hypotheses regarding the functional roles of gene clusters in mediating host phenotypes.	Experimentally characterized BGCs and their annotated secondary metabolites
Assembly	Spades / MegaHIT	Spades	Flye, Hifiasm, and IPA Assembly completeness CheckM	-----	Assess genome quality with CheckM	User has to assemble in some cases	Do not use assembly
	Visualization(Table / graph / plot / network/report)	BUSCO completeness plot	chosen_best_assembly.txt file that lists all candidate assemblies, ranking them from best to worst alongside their respective assembly statistics, completeness, and contamination scores 2. identified_taxonomy.txt file that consolidates the results from both the NCBI and GTDB databases into a single, unified view	-----	-----	-----	--
Taxonomic profiling	YES / NO	NO	YES	NO	YES	-----
	Profiling method	-----	Taxonomy assesment using the DFAST_QC tool (reference both NCBI and GTDB )	-----	autoMLST, GTDB-Tk, FastANI, Mash	-----
Functional Profiling	Antibiotic resistance / feature specfication	RGI	antiSMASH to predict BGCs	Functional features are annotated using PGAP and KOfam profile HMMs. antiSMASH and t GECCO, for BGC prediction	Prokka: This tool is used for the rapid annotation of prokaryotic genomes DeepTFactor: BGCFlow employs this deep learning-based tool specifically for the prediction of transcription factors within the genomic datasets eggnoG-mapper: This tool provides functional annotation, orthology assignments, and domain prediction	antiSMASH and gutSMASH	MetaPhlAn3 for taxonomic profiling
	Visualization(Table / graph / plot / network/report)	RGI-heatmap	-----	Results and conservation statistics are presented as table reports generated by the lsaBGC-PopGene program.	-----	Heatmaps are produced to visualize the results using the Seaborn Python package	output_prefix_BGC_metsp.txt - Provides species-level taxonomic profiling results generated using MetaPhlAn3
Metabolite Prediction	Prediction approach	pHMM scan (antiSMASH), (BiLSTM) recurrent neural network (Deep BGC), machine learning approach (GECCO)	Clusters BGCs into GCFs using the BiG-SCAPE and BiG-SLiCE tools	Identification of BGCs clustered into homologous Gene Cluster Families (GCFs)	GECCO, antiSMASH, MIBiG, and ARTS2	gutsmash, antismash, mash	Identified species are queried in the TaxiBGC reference database; BBMap aligns reads onto those BGCs with a set of predetermined minimum BGC gene presence and BGC coverage threshold. Confirmed presence, corresponding SM product retrieved from TaxiBGC reference database
	Output	BGCs	Gene Cluster Families (GCFs)	Gene Cluster Families (GCFs)	BGCs	heatmaps	output_prefix_BGC_FINAL_RESULT.txt
	Database dependency	antiSMASH database, pfam + MIBiG (deepBGC) , MIBiG (GECCO)	Minimum Information about a Biosynthetic Gene cluster (MIBiG)	-----	-----	sra	TaxiBGC reference database- 390 BGC-harboring microbial species, 953 experimentally characterized BGCs, and 1,154 SMs
	Visualization(Table / graph / plot / network/report)	HTML report	output_clusters.tsv file listing all identified BGCs, their assigned clusters (GCFs), similarity scores, and sequence lengths 2. BiG-SCAPE) outputs an interactive HTML	Analyzed via comprehensive spreadsheets, trees, and gene schematics	-----	seaborn	Table in the txt file
Bioactivity Prediction	Prediction approach	NPBdetect	-----	-----	Many BGCs coding for known antibiotics also contain genes assisting in self-resistance. By looking for these resistance models, ARTS2 assists in prioritizing novel target screening with potential bioactivity.	-----	-----
	Output	Predicted bioactivity	-----	-----	We detected 296 BGCs that had hits against 599 (130 unique) gene profiles from the ARTS model	-----	-----
	Database dependency	-----	-----	-----	-----	-----	-----
	Visualization(Table / graph / plot / network/report)	UpSet plot	-----	-----	-----	-----	-----
Deployment	GUI / Server	Script in command line, report as GUI	Command-line	Command-line	Linux systems with conda / mamba package manager	Command-line	Command-line
Computational requirement			-----	Small-scale analyses (<30 genomes) can be run on a standard laptop requiring a minimal database (~5 GB)	-----	2 days with 6 cpus and 500gb space	-----
Installation ease	Easy to install configure and run	Easily installed via Conda or Mamba	Moderate dificulty level to install and configure. installed via Conda or Mamba manually run several setup commands to configure BiG-SCAPE download local databases for DFAST_QC, BiG-SLiCE, antiSMASH, and Pfam before running the workflow LoReMINE assembly, taxonomy, BGC detection, and BiG-SLiCE clustering worked successfully. CheckM failed due to a Python 3.11 compatibility issue, while BiG-SCAPE …	Moderate dificulty level to install and configure. It is packaged for installation via Bioconda or Docker. Test runs sucessfull.	Installation handled by the Conda or Mamba package managers. The dry run for this tool was successful, but the test run was not successful	conda	Easily installed with conda and mamba
Runtime	Analysis per sample	8 h 8 min for 10 genomes of ( 45 MB)	-----	Tool searched for 63 GCFs across 14,978 draft genomes in approximately 14 hours using 40 cores	-----	2 days with 6 cpus and 500gb space	30 min(4GB metagenome)-2019 MacBook Pro with a 2.3 GHz 8-Core Intel Core i9 processor and 16GB of RAM
Compatible with HPC cluster		YES	-----	-----	YES	YES	YES
Availability of docker/singularity container		YES	-----	YES	NO	snakemake	-----
Logic extensible for Metagenome analysis		YES	Documentation focuses exclusively on isolated microbial genomes	YES It includes the core program lsaBGC-DiscoVary, which specifically mines raw metagenomic sequencing readsets to directly profile BGCs and rapidly identify novel single-nucleotide variants (SNVs) without requiring assembly	Can be extened to MAGs	YES	Documentation focuses on the analysis of metagenomic samples.
Availability of use cases		YES, two use cases (global & Indian)	10 diverse bacterial strains utilizing different long-read sequencing technologies	YES Documented use cases exist for Cutibacterium avidum/acnes, the fungus Aspergillus flavus, and Streptomyces olivaceus. The source manuscript extensively applies it to the skin microbiome genera Staphylococcus, Corynebacterium, and Micrococcus	Sample Size: The analysis focused on 26 Saccharopolyspora genomes	YES	Gut microbial BGCs associated with human diseases.
Availability of tutorials and example run dataset		YES	GitHub README downloadable template file named input_batch_run.tsv to help users properly format their data for batch execution	YES. The GitHub wiki includes three separate step-by-step tutorials, and a small Cutibacterium test dataset is directly included in the repository	YES	YES	Git Hub Readme section provides information for the usage of the tool.
⁠Possibility to integrate more tools in future		NO	-----		-----	-----	-----
