## Supplemental table for "BGX: A Comprehensive Pipeline for Genomic Insight into Bioactivity Prediction, Genomic Surveillance, and Novel Biosynthetic Gene Cluster Assessment": Supplementary table 8.xlsx

### Sheet: Sheet1
S.No	Protein Name	Accession	Dataset	Node	Organism name	Habitat	Homologous with
1	Serine/threonine-protein kinase pkn1	GCF_001418345.1_ASM141834v1 , NZ_LIPW01000009.1	ODOG	LCCFECOI_85935	Pseudidiomarina woesei	Marine	Formylglycine-generating enzyme family protein [Pseudidiomarina donghaiensis] NCBI Reference Sequence: WP_241971000.1
2	Hypothetical protein	GCF_021368255.1_ASM2136825v1, NZ_JAJNMQ010000002.1	ODOG	IBAGJBMM_23055	Plesiomonas sp.	Gut of fresh water puffer fish	Adhesion domain-containing protein [Plesiomonas shigelloides] NCBI Reference Sequence: WP_152137515.1
3	Hypothetical protein	GCA_030518295, ENA_JAULSJ010000012_JAULSJ010000012.1	ODOG	JLNGLINF_113404	Chryseobacterium urinae strain APV-1 12	Urine	C-type lectin domain-containing protein [Chryseobacterium sp. C3] NCBI Reference Sequence: WP_185205029.1
4	Hercynine oxygenase	NZ_CP032551, NZ_CP032551.1	ODOG	JLNGLINF_67574	Pseudidiomarina andamanensis strain W-5T	Marine	formylglycine-generating enzyme family protein [Pseudidiomarina maritima] NCBI Reference Sequence: WP_092858744.1
5	Hypothetical protein	ERR13395030_contigs_00023	ODOG	IECKGOJP_01873	Leptospira interrogans (serovar hardjo)	renal tubules and genital tract	phosphatidylinositol-specific phospholipase C domain-containing protein [Leptospira interrogans] NCBI Reference Sequence: WP_000849243.1
6	Hypothetical protein	INS0017631_contigs_00009	ODOG	IECKGOJP_103886	Corynebacterium diphtheriae	Human upper respiratory tract	Hypothetical protein, partial [Corynebacterium diphtheriae] NCBI Reference Sequence: WP_413540337.1
7	Nuclease SbcCD subunit C	SRR23106264_contigs_00009	ODOG	IECKGOJP_230404	Enterobacter hormaechei	Human	exonuclease subunit SbcC [Enterobacter hormaechei] NCBI Reference Sequence: WP_323633253.1
8	Hypothetical protein	ERR13835082_contigs_00018	ODOG	IECKGOJP_07040	Proteus mirabilis	Waste water	IncC plasmid conjugative DNA transfer DtrJ family protein [Klebsiella pneumoniae] NCBI Reference Sequence: WP_281089257.1
9	Hypothtical protein	INS0005206	ODOG	PGMEMDOE_02076	Comamonas aquatica	Waste water	hypothetical protein [Diaphorobacter nitroreducens] NCBI Reference Sequence: WP_313562531.1
10	Lectin C	INS0025522_contigs	ODOG	NODE_255_length_353_cov_1.923913_1	Micrococcus luteus	Skin	SKW29849.1
