## Supplemental table for "BGX: A Comprehensive Pipeline for Genomic Insight into Bioactivity Prediction, Genomic Surveillance, and Novel Biosynthetic Gene Cluster Assessment": Supplementary table 9.xlsx

### Sheet: Sheet1
S.No	Protein Name	Accession	Dataset	Node	Organism name	Habitat	Homologous with
1	CP031675.1_3861	GCA_003426125.1	NCBI	CP031675.1_3861	Bacillus subtilis subsp. subtilis	Ubiquitous	Polysaccharide deacetylase family protein [Bacillus subtilis] Sequence ID: WP_416720405.1
2	JAAHBQ010000001.1_19	GCA_020144665.1	NCBI	JAAHBQ010000001.1_19	Oscillatoria salina IIICB1	Marine water	Ig-like domain-containing protein [Oscillatoria salina] NCBI Reference Sequence: WP_224408472.1
3	JAAHBQ010000029.1_23	GCA_020144665.1	NCBI	JAAHBQ010000029.1_23	Oscillatoria salina IIICB1	Marine water	S8 family serine peptidase [Oscillatoria salina] NCBI Reference Sequence: WP_224410501.1
4	JAJQVS010000001.1_227	GCA_021555035.1	NCBI	JAJQVS010000001.1_227	Bacillus subtilis	Ubiquitous	Polysaccharide deacetylase family protein [Bacillus subtilis] NCBI Reference Sequence: WP_416720405.1
5	CP154834.1_2514	GCA_039613855.1	NCBI	CP154834.1_2514	Chryseobacterium endophyticum strain:OsEnb-ALM-A6	Rice	C-type lectin domain-containing protein [uncultured Chryseobacterium sp.] NCBI Reference Sequence: WP_294332760.1
6	CP154834.1_404	GCA_039613855.1	NCBI	CP154834.1_404	Chryseobacterium endophyticum strain:OsEnb-ALM-A6	Rice	T9SS type A sorting domain-containing protein [Chryseobacterium sp. sg2396] NCBI Reference Sequence: WP_378104158.1
